# A flexible repertoire of transcription factor binding sites and diversity threshold determines enhancer activity in embryonic stem cells

**DOI:** 10.1101/2020.04.17.046664

**Authors:** Gurdeep Singh, Shanelle Mullany, Sakthi D Moorthy, Richard Zhang, Tahmid Mehdi, Ruxiao Tian, Alan M Moses, Jennifer A Mitchell

## Abstract

Transcriptional enhancers are critical for development, phenotype evolution and often mutated in disease contexts; however, even in well-studied cell types, the sequence code conferring enhancer activity remains unknown. We found genomic regions with conserved binding of multiple transcription factors in mouse and human embryonic stem cells (ESCs) contain on average 12.6 conserved transcription factor binding sites (TFBS). These TFBS are a diverse repertoire of 70 different sequences representing the binding sites of both known and novel ESC regulators. Remarkably, using a diverse set of TFBS from this repertoire was sufficient to construct short synthetic enhancers with activity comparable to native enhancers. Site directed mutagenesis of conserved TFBS in endogenous enhancers or TFBS deletion from synthetic sequences revealed a requirement for more than ten different TFBS. Furthermore, specific TFBS, including the OCT4:SOX2 co-motif, are dispensable, despite co-binding the OCT4, SOX2 and NANOG master regulators of pluripotency. These findings reveal a TFBS diversity threshold overrides the need for optimized regulatory grammar and individual TFBS that bind specific master regulators.
