## Supplementary material for "A flexible repertoire of transcription factor binding sites and diversity threshold determines enhancer activity in embryonic stem cells": Table S2

### Sheet: PCC≥0.65_SimilarTFBS
LASSO_Coeff.	TFBS with highest LASSO Coeff.	Similar TFBS with PCC > 0.65
0.116795	Pou5f1::Sox2	POU5F1B
0.0527728	Sox3	Sox2	Sox2	Sox2
0.0470628	SP1	SP2	SP1	E2F3	KLF16	ZNF740	KLF13	SP3	SP4
0.0378042	Pou2f3	POU2F1	MSX2	Arid3a	PRRX1	EN1
0.0303827	ZIC3	GLIS2
0.0211002	RREB1	ZNF354C
0.0208214	NFYA	GBX2	ESX1
0.0190522	TCF7L2	LEF1	Tcf7
0.0179555	Esrrb	Nr2f6	RARA(var.2)	Hnf4a	RXRB	Nr5a2	Esrrb	NR1H2::RXRA	HNF4A	Rxra
0.0170252	LIN54	Arid3b
0.016087	E2F6	E2F4	ZFP263
0.0157826	ESRRB	ESRRA
0.0152605	OTX2													CLASS L >0
0.0151974	KLF5	Klf12																											Similar TFBS Members (PCC > 0.65) sorted according to LASSO values
0.0141537	NRF1	Ahr::Arnt
0.0137813	FOXP1	FOXO6	Foxj3	FOXO4	FOXO3	Foxk1	FOXP3	Foxj2	FOXG1	FOXD1
0.0131256	TEAD3	TEAD4	TEAD1	TEAD1	ZNF410
0.0130642	E2F2	E2F1	E2F1	CREB1	YY1	E2F3
0.0126251	PRDM1	IRF1	STAT1
0.012119	Rarg(var.2)
0.0119909	E2F1
0.0118878	NFKB1	RELA	NFKB1	NFKB1	NFKB2	NFKB1	MZF1
0.0108167	TBP	TBP
0.0102885	POU4F2	NKX6-2	POU4F1	POU6F1	PAX3
0.00946218	T	MGA	TBX4
0.00854077	Zfx	Zfx	TFAP2A
0.00822127	HOXC13	HOXC12	HOXD11
0.00816703	SREBF2(var.2)	Mlxip	TEF	TFE3	Srebf1(var.2)	Id2	Mycn	Mycn	USF1	USF1	SREBF1	Arnt	MNT	MAX::MYC	USF2	MLX	CLOCK	ZEB1	Tcfl5	ATF7	DBP	MLXIPL	JDP2(var.2)	BHLHE40	TFEB	MAFG::NFE2L1	Bhlhe40
0.00781965	Tcfcp2l1	Tcfcp2l1
0.00758387	Foxo1
0.00740948	FOXH1
0.0068772	Nr2f6(var.2)	Rarg	RARA
0.00599605	TFCP2	GRHL1	Dmbx1
0.00591987	Esrra
0.00528483	IRF1	STAT1::STAT2
0.00454543	HNF1A	HNF1A	CUX2
0.00444634	HLTF
0.00418212	GATA3	Mecom	GATA2	GATA3
0.004123	Rxra
0.00358785	Stat3	STAT1	Bcl6	STAT1	STAT3	BCL6B	Stat4
0.00355487	TFAP2C	TFAP2B(var.3)	TFAP2B	TFAP2C(var.3)	TFAP2C	TFAP2A(var.2)	TFAP2A(var.3)	TFAP2A	EBF1
0.00329494	ZBTB7A
0.00314241	CENPB
0.00309543	Arntl	Mitf	Creb3l2
0.00304395	RUNX1
0.00287648	MZF1(var.2)
0.00281714	Gata4
0.00268251	Bach1::Mafk	Atf1	JUND	NFE2L2	JUN::FOS	FOS::JUN	JDP2	NFE2	JUNB	FOSL1
0.00249661	SOX4	SOX21	Sox11	Sox1
0.00228907	ELF1	ELF1	ETV6	ERF	GABPA	ETV4	ETV3	ELK1	ELK1	ELK4	ETV1	ELF4	SPIC	ELK3	ETS1	ETV5
0.00227249	RUNX3	IRF9
0.00226196	NFIL3	GMEB2
0.00197893	HLF	CEBPG	Crem	HLF
0.00172092	Foxd3
0.00166265	EWSR1-FLI1
0.00147466	HINFP	HINFP
0.00142299	MEF2A	MEF2A	MEF2B	MEF2D
0.00137242	Pax6
0.00129058	EOMES
0.00123402	ZBTB33
0.00117753	Klf4	SP1
0.00105121	ZNF143	znf143
0.00102136	ELK4	ETS1	Ets1
0.000996263	TFAP2B(var.2)	TFAP2A	TFAP2C(var.2)
0.000862902	RFX5	RFX2	NFIC
0.000760058	GATA2
0.000737657	TP53	TP73	TP53
0.000563005	Klf4
0.000406641	FOXO3	SMAD3
3.46391e-05	HSF1	HSF1	HSF2
0	MYBL2
0	REST	MEIS2
0	CTCF	Mycn
0	TCF3	Tcf12	MSC	Ascl2	ID4	TCF4
0	Tcf3
0	TGIF1	TGIF2	TFAP4	PKNOX1	Myb	PKNOX2
0	SRF	SRF	SRF
0	MAFG	MAFK
0	RARA::RXRA
0	YY1
0	RFX2	Rfx1	RFX5	RFX3	Hic1
0	NFATC3	NFAT5	NFATC2
0	Gabpa
0	ARNT::HIF1A	MAX	Myc	Hes1	HEY1	TP53	Myc
0	NFYA
0	MAX
0	ATF4	JUND(var.2)
0	Nkx1-2	EN2	LHX6									CLASS L = 0
0	RXRA::VDR
0	Nfe2l2
0	ELF3
0	NFYB
0	NR2C2
0	ZBTB7B
0	CREB1
0	CUX1
0	E2F7	E2F8
0	Stat6
0	NFIC::TLX1
0	Znf423
0	HMBOX1
0	XBP1
0	CREB3	CREB3L1
0	CDX1	CDX2
0	NR3C1	NR3C1
0	NR3C1
0	YY2
0	THAP1
0	PHOX2A
0	MEF2A
0	MYBL1
0	GLIS3
0	JUN
0	JUN(var.2)
0	HNF4A
0	Myb
0	PLAG1
0	MAFF
0	T
0	EVX1
0	EBF1	EBF1
0	NFIX
0	En1
0	Stat5a::Stat5b
0	RUNX1
-6.43119e-05	ZEB1
-0.000117575	SREBF2
-0.000578674	HIC2		CLASS L < 0
-0.000590702	Arid5a
-0.000749835	GLI2
-0.00165252	Gmeb1
-0.00233515	MTF1
-0.00271144	MAX
-0.00470943	PBX1
-0.00507489	Ddit3::Cebpa
-0.00952382	REST
-0.0116029	SMAD2::SMAD3::SMAD4

### Sheet: LASSO_349_TFBS
TFBS	TF Name	LASSO_Coeff.
MA0142.1	Pou5f1::Sox2	0.116795
MA0514.1	Sox3	0.0527728
MA0079.2	SP1	0.0470628
MA0143.1	Sox2	0.0455764			LASSO Enriched TFBS (LASSO>0)
MA0627.1	Pou2f3	0.0378042
MA0516.1	SP2	0.0335176
MA0697.1	ZIC3	0.0303827
MA0079.3	SP1	0.0273004
MA0792.1	POU5F1B	0.0252175
MA0143.3	Sox2	0.0235893
MA0785.1	POU2F1	0.022285
MA0073.1	RREB1	0.0211002
MA0060.1	NFYA	0.0208214
MA0523.1	TCF7L2	0.0190522
MA0469.1	E2F3	0.0190254
MA0141.2	Esrrb	0.0179555
MA0619.1	LIN54	0.0170252
MA0471.1	E2F6	0.016087
MA0141.3	ESRRB	0.0157826
MA0712.1	OTX2	0.0152605
MA0599.1	KLF5	0.0151974
MA0470.1	E2F4	0.0143592
MA0506.1	NRF1	0.0141537
MA0481.1	FOXP1	0.0137813
MA0528.1	ZNF263	0.0137479
MA0768.1	LEF1	0.0137319
MA0592.1	ESRRA	0.0134948
MA0808.1	TEAD3	0.0131256
MA0864.1	E2F2	0.0130642
MA0809.1	TEAD4	0.0129334
MA0508.1	PRDM1	0.0126251
MA0860.1	Rarg(var.2)	0.012119
MA0024.2	E2F1	0.0119909
MA0105.4	NFKB1	0.0118878
MA0108.2	TBP	0.0108167
MA0683.1	POU4F2	0.0102885
MA0107.1	RELA	0.00980152
MA0009.1	T	0.00946218
MA0146.1	Zfx	0.00854077
MA0907.1	HOXC13	0.00822127
MA0828.1	SREBF2(var.2)	0.00816703
MA0677.1	Nr2f6	0.0079349
MA0145.1	Tcfcp2l1	0.00781965
MA0730.1	RARA(var.2)	0.00781292
MA0480.1	Foxo1	0.00758387
MA0479.1	FOXH1	0.00740948
MA0728.1	Nr2f6(var.2)	0.0068772
MA0114.3	Hnf4a	0.00635192
MA0622.1	Mlxip	0.00626926
MA0145.3	TFCP2	0.00599605
MA0890.1	GBX2	0.0059209
MA0592.2	Esrra	0.00591987
MA0143.2	Sox2	0.005553
MA0050.2	IRF1	0.00528483
MA0024.1	E2F1	0.00526882
MA0105.3	NFKB1	0.00473852
MA0046.2	HNF1A	0.00454543
MA0109.1	HLTF	0.00444634
MA0517.1	STAT1::STAT2	0.00437416
MA0105.1	NFKB1	0.00427791
MA0037.2	GATA3	0.00418212
MA0006.1	Ahr::Arnt	0.00416953
MA0855.1	RXRB	0.0041234
MA0512.1	Rxra	0.004123
MA0647.1	GRHL1	0.00406439
MA0849.1	FOXO6	0.00385357
MA0851.1	Foxj3	0.00383584
MA0144.1	Stat3	0.00358785
MA0524.2	TFAP2C	0.00355487
MA0644.1	ESX1	0.00350012
MA0750.1	ZBTB7A	0.00329494
MA0637.1	CENPB	0.00314241
MA0603.1	Arntl	0.00309543
MA0505.1	Nr5a2	0.00307516
MA0002.2	RUNX1	0.00304395
MA0137.3	STAT1	0.00303074
MA0057.1	MZF1(var.2)	0.00287648
MA0050.1	IRF1	0.00284934
MA0482.1	Gata4	0.00281714
MA0843.1	TEF	0.00270536
MA0591.1	Bach1::Mafk	0.00268251
MA0859.1	Rarg	0.00266426
MA0831.1	TFE3	0.00262871
MA0463.1	Bcl6	0.00254367
MA0769.1	Tcf7	0.00252289
MA0024.3	E2F1	0.00249667
MA0867.1	SOX4	0.00249661
MA0813.1	TFAP2B(var.3)	0.00249376
MA0018.2	CREB1	0.00247951
MA0473.1	ELF1	0.00228907
MA0684.1	RUNX3	0.00227249
MA0025.1	NFIL3	0.00226196
MA0741.1	KLF16	0.00222563
MA0043.2	HLF	0.00197893
MA0811.1	TFAP2B	0.00185163
MA0041.1	Foxd3	0.00172092
MA0149.1	EWSR1-FLI1	0.00166265
MA0137.1	STAT1	0.00164202
MA0473.2	ELF1	0.00156335
MA0848.1	FOXO4	0.00149109
MA0131.2	HINFP	0.00147466
MA0052.2	MEF2A	0.00142299
MA0069.1	Pax6	0.00137242
MA0800.1	EOMES	0.00129058
MA0527.1	ZBTB33	0.00123402
MA0039.2	Klf4	0.00117753
MA0157.2	FOXO3	0.0011687
MA0708.1	MSX2	0.00112631
MA0088.2	ZNF143	0.00105121
MA0645.1	ETV6	0.00103941
MA0076.2	ELK4	0.00102136
MA0812.1	TFAP2B(var.2)	0.000996263
MA0753.1	ZNF740	0.000913689
MA0510.1	RFX5	0.000862902
MA0852.1	Foxk1	0.000815802
MA0036.2	GATA2	0.000760058
MA0106.3	TP53	0.000737657
MA0039.1	Klf4	0.000563005
MA0778.1	NFKB2	0.000552304
MA0137.2	STAT1	0.000417309
MA0157.1	FOXO3	0.000406641
MA0829.1	Srebf1(var.2)	0.00012013
MA0760.1	ERF	8.27527e-05
MA0486.2	HSF1	3.46391e-05
MA0617.1	Id2	9.44939e-06
MA0795.1	SMAD3	0
MA0777.1	MYBL2	0
MA0145.2	Tcfcp2l1	0
MA0141.1	Esrrb	0
MA0138.2	REST	0
MA0139.1	CTCF	0
MA0522.2	TCF3	0
MA0522.1	Tcf3	0
MA0079.1	SP1	0
MA0144.2	STAT3	0
MA0796.1	TGIF1	0
MA0801.1	MGA	0
MA0104.1	Mycn	0
MA0104.2	Mycn	0
MA0104.3	Mycn	0
MA0083.3	SRF	0
MA0083.1	SRF	0			LASSO Non-Enriched TFBS (LASSO≤0)
MA0083.2	SRF	0
MA0090.2	TEAD1	0
MA0090.1	TEAD1	0
MA0093.2	USF1	0
MA0093.1	USF1	0
MA0659.1	MAFG	0
MA0159.1	RARA::RXRA	0
MA0604.1	Atf1	0
MA0095.2	YY1	0
MA0095.1	YY1	0
MA0595.1	SREBF1	0
MA0600.2	RFX2	0
MA0600.1	RFX2	0
MA0004.1	Arnt	0
MA0625.1	NFATC3	0
MA0062.2	Gabpa	0
MA0062.1	GABPA	0
MA0657.1	KLF13	0
MA0825.1	MNT	0
MA0259.1	ARNT::HIF1A	0
MA0060.2	NFYA	0
MA0509.1	Rfx1	0
MA0058.3	MAX	0
MA0059.1	MAX::MYC	0
MA0058.1	MAX	0
MA0764.1	ETV4	0
MA0115.1	NR1H2::RXRA	0
MA0606.1	NFAT5	0
MA0526.1	USF2	0
MA0833.1	ATF4	0
MA0601.1	Arid3b	0
MA0108.1	TBP	0
MA0746.1	SP3	0
MA0736.1	GLIS2	0
MA0486.1	HSF1	0
MA0491.1	JUND	0
MA0492.1	JUND(var.2)	0
MA0797.1	TGIF2	0
PH0110.1	Nkx1-2	0
MA0074.1	RXRA::VDR	0
MA0150.2	Nfe2l2	0
MA0150.1	NFE2L2	0
MA0640.1	ELF3	0
MA0502.1	NFYB	0
MA0469.2	E2F3	0
MA0504.1	NR2C2	0
MA0694.1	ZBTB7B	0
MA0018.1	CREB1	0
MA0754.1	CUX1	0
MA0758.1	E2F7	0
MA0691.1	TFAP4	0
MA0865.1	E2F8	0
MA0147.1	Myc	0
MA0861.1	TP73	0
MA0520.1	Stat6	0
MA0119.1	NFIC::TLX1	0
MA0161.1	NFIC	0
MA0663.1	MLX	0
MA0763.1	ETV3	0
MA0815.1	TFAP2C(var.3)	0
MA0524.1	TFAP2C	0
MA0105.2	NFKB1	0
MA0116.1	Znf423	0
MA0028.2	ELK1	0
MA0028.1	ELK1	0
MA0819.1	CLOCK	0
MA0770.1	HSF2	0
MA0895.1	HMBOX1	0
MA0862.1	GMEB2	0
MA0146.2	Zfx	0
MA0782.1	PKNOX1	0
MA0844.1	XBP1	0
MA0653.1	IRF9	0
MA0638.1	CREB3	0
MA0103.1	ZEB1	0
MA0521.1	Tcf12	0
MA0620.1	Mitf	0
MA0838.1	CEBPG	0
MA0151.1	Arid3a	0
MA0878.1	CDX1	0
MA0130.1	ZNF354C	0
MA0850.1	FOXP3	0
MA1099.1	Hes1	0
MA0076.1	ELK4	0
MA0761.1	ETV1	0
MA0632.1	Tcfl5	0
MA0675.1	NKX6-2	0
MA0046.1	HNF1A	0
MA0113.3	NR3C1	0
MA0113.1	NR3C1	0
MA0113.2	NR3C1	0
MA0641.1	ELF4	0
MA0748.1	YY2	0
MA0839.1	CREB3L1	0
MA0510.2	RFX5	0
MA0834.1	ATF7	0
MA0597.1	THAP1	0
MA0713.1	PHOX2A	0
MA0608.1	Creb3l2	0
MA0052.3	MEF2A	0
MA0052.1	MEF2A	0
MA0639.1	DBP	0
MA0665.1	MSC	0
MA0776.1	MYBL1	0
MA0465.1	CDX2	0
MA0790.1	POU4F1	0
MA0003.3	TFAP2A	0
MA0810.1	TFAP2A(var.2)	0
MA0872.1	TFAP2A(var.3)	0
MA0003.1	TFAP2A	0
MA0003.2	TFAP2A	0
MA0685.1	SP4	0
MA0642.1	EN2	0
MA0614.1	Foxj2	0
MA0737.1	GLIS3	0
MA0866.1	SOX21	0
MA0488.1	JUN	0
MA0489.1	JUN(var.2)	0
MA0099.1	JUN::FOS	0
MA0099.2	FOS::JUN	0
MA0114.1	HNF4A	0
MA0114.2	HNF4A	0
MA0100.1	Myb	0
MA0100.2	Myb	0
MA0152.1	NFATC2	0
MA0687.1	SPIC	0
MA0906.1	HOXC12	0
MA0609.1	Crem	0
MA0664.1	MLXIPL	0
MA0798.1	RFX3	0
MA0163.1	PLAG1	0
MA0816.1	Ascl2	0
MA0731.1	BCL6B	0
MA0495.1	MAFF	0
MA0009.2	T	0
MA0628.1	POU6F1	0
MA0056.1	MZF1	0
MA0658.1	LHX6	0
MA0774.1	MEIS2	0
MA0655.1	JDP2	0
MA0656.1	JDP2(var.2)	0
MA0029.1	Mecom	0
MA0823.1	HEY1	0
MA0783.1	PKNOX2	0
MA0036.1	GATA2	0
MA0759.1	ELK3	0
MA0780.1	PAX3	0
MA0887.1	EVX1	0
MA0464.2	BHLHE40	0
MA0154.3	EBF1	0
MA0716.1	PRRX1	0
MA0154.1	EBF1	0
MA0154.2	EBF1	0
MA0841.1	NFE2	0
MA0671.1	NFIX	0
MA0755.1	CUX2	0
MA0806.1	TBX4	0
MA0027.1	En1	0
MA0883.1	Dmbx1	0
MA0613.1	FOXG1	0
MA0908.1	HOXD11	0
MA0519.1	Stat5a::Stat5b	0
MA0037.1	GATA3	0
MA0002.1	RUNX1	0
MA0098.3	ETS1	0
MA0098.1	ETS1	0
MA0098.2	Ets1	0
MA0824.1	ID4	0
MA0660.1	MEF2B	0
MA0103.2	ZEB1	-6.43119e-05
MA0596.1	SREBF2	-0.000117575
MA0752.1	ZNF410	-0.000161542
MA0106.2	TP53	-0.000355012
MA0869.1	Sox11	-0.000473691
MA0738.1	HIC2	-0.000578674
MA0602.1	Arid5a	-0.000590702
MA0870.1	Sox1	-0.000638496
MA0734.1	GLI2	-0.000749835
MA0088.1	znf143	-0.00107873
MA0773.1	MEF2D	-0.00135236
MA0106.1	TP53	-0.00144702
MA0512.2	Rxra	-0.0014721
MA0615.1	Gmeb1	-0.00165252
MA0830.1	TCF4	-0.00172858
MA0131.1	HINFP	-0.00192907
MA0518.1	Stat4	-0.00202608
MA0863.1	MTF1	-0.00233515
MA0729.1	RARA	-0.00242715
MA0814.1	TFAP2C(var.2)	-0.00263811
MA0742.1	Klf12	-0.00269155
MA0058.2	MAX	-0.00271144
MA0765.1	ETV5	-0.00279849
MA0692.1	TFEB	-0.0032047
MA0031.1	FOXD1	-0.00387491
MA0089.1	MAFG::NFE2L1	-0.00460499
MA0070.1	PBX1	-0.00470943
MA0019.1	Ddit3::Cebpa	-0.00507489
MA0490.1	JUNB	-0.0050793
MA0477.1	FOSL1	-0.00517429
MA0043.1	HLF	-0.00520508
MA0496.1	MAFK	-0.00631018
MA0739.1	Hic1	-0.00693416
MA0464.1	Bhlhe40	-0.00725609
MA0147.2	Myc	-0.00836082
MA0138.1	REST	-0.00952382
MA0027.2	EN1	-0.0095863
MA0513.1	SMAD2::SMAD3::SMAD4	-0.0116029

### Sheet: PCC≥0.65_SimilarTFBS_ID_LASSO
LASSO_Coeff.	TFBS with highest LASSO Coeff.	Similar TFBS with PCC > 0.65
0.116795	MA0142.1	MA0792.1
0.0527728	MA0514.1	MA0143.1	MA0143.3	MA0143.2
0.0470628	MA0079.2	MA0516.1	MA0079.3	MA0469.1	MA0741.1	MA0753.1	MA0657.1	MA0746.1	MA0685.1
0.0378042	MA0627.1	MA0785.1	MA0708.1	MA0151.1	MA0716.1	MA0027.2
0.0303827	MA0697.1	MA0736.1
0.0211002	MA0073.1	MA0130.1
0.0208214	MA0060.1	MA0890.1	MA0644.1
0.0190522	MA0523.1	MA0768.1	MA0769.1
0.0179555	MA0141.2	MA0677.1	MA0730.1	MA0114.3	MA0855.1	MA0505.1	MA0141.1	MA0115.1	MA0114.1	MA0512.2
0.0170252	MA0619.1	MA0601.1
0.016087	MA0471.1	MA0470.1	MA0528.1
0.0157826	MA0141.3	MA0592.1
0.0152605	MA0712.1													CLASS L >0
0.0151974	MA0599.1	MA0742.1																											Similar TFBS Members (PCC > 0.65) sorted according to LASSO values
0.0141537	MA0506.1	MA0006.1
0.0137813	MA0481.1	MA0849.1	MA0851.1	MA0848.1	MA0157.2	MA0852.1	MA0850.1	MA0614.1	MA0613.1	MA0031.1
0.0131256	MA0808.1	MA0809.1	MA0090.2	MA0090.1	MA0752.1
0.0130642	MA0864.1	MA0024.1	MA0024.3	MA0018.2	MA0095.1	MA0469.2
0.0126251	MA0508.1	MA0050.1	MA0137.1
0.012119	MA0860.1
0.0119909	MA0024.2
0.0118878	MA0105.4	MA0107.1	MA0105.3	MA0105.1	MA0778.1	MA0105.2	MA0056.1
0.0108167	MA0108.2	MA0108.1
0.0102885	MA0683.1	MA0675.1	MA0790.1	MA0628.1	MA0780.1
0.00946218	MA0009.1	MA0801.1	MA0806.1
0.00854077	MA0146.1	MA0146.2	MA0003.1
0.00822127	MA0907.1	MA0906.1	MA0908.1
0.00816703	MA0828.1	MA0622.1	MA0843.1	MA0831.1	MA0829.1	MA0617.1	MA0104.1	MA0104.3	MA0093.2	MA0093.1	MA0595.1	MA0004.1	MA0825.1	MA0059.1	MA0526.1	MA0663.1	MA0819.1	MA0103.1	MA0632.1	MA0834.1	MA0639.1	MA0664.1	MA0656.1	MA0464.2	MA0692.1	MA0089.1	MA0464.1
0.00781965	MA0145.1	MA0145.2
0.00758387	MA0480.1
0.00740948	MA0479.1
0.0068772	MA0728.1	MA0859.1	MA0729.1
0.00599605	MA0145.3	MA0647.1	MA0883.1
0.00591987	MA0592.2
0.00528483	MA0050.2	MA0517.1
0.00454543	MA0046.2	MA0046.1	MA0755.1
0.00444634	MA0109.1
0.00418212	MA0037.2	MA0029.1	MA0036.1	MA0037.1
0.004123	MA0512.1
0.00358785	MA0144.1	MA0137.3	MA0463.1	MA0137.2	MA0144.2	MA0731.1	MA0518.1
0.00355487	MA0524.2	MA0813.1	MA0811.1	MA0815.1	MA0524.1	MA0810.1	MA0872.1	MA0003.2	MA0154.1
0.00329494	MA0750.1
0.00314241	MA0637.1
0.00309543	MA0603.1	MA0620.1	MA0608.1
0.00304395	MA0002.2
0.00287648	MA0057.1
0.00281714	MA0482.1
0.00268251	MA0591.1	MA0604.1	MA0491.1	MA0150.1	MA0099.1	MA0099.2	MA0655.1	MA0841.1	MA0490.1	MA0477.1
0.00249661	MA0867.1	MA0866.1	MA0869.1	MA0870.1
0.00228907	MA0473.1	MA0473.2	MA0645.1	MA0760.1	MA0062.1	MA0764.1	MA0763.1	MA0028.2	MA0028.1	MA0076.1	MA0761.1	MA0641.1	MA0687.1	MA0759.1	MA0098.3	MA0765.1
0.00227249	MA0684.1	MA0653.1
0.00226196	MA0025.1	MA0862.1
0.00197893	MA0043.2	MA0838.1	MA0609.1	MA0043.1
0.00172092	MA0041.1
0.00166265	MA0149.1
0.00147466	MA0131.2	MA0131.1
0.00142299	MA0052.2	MA0052.3	MA0660.1	MA0773.1
0.00137242	MA0069.1
0.00129058	MA0800.1
0.00123402	MA0527.1
0.00117753	MA0039.2	MA0079.1
0.00105121	MA0088.2	MA0088.1
0.00102136	MA0076.2	MA0098.1	MA0098.2
0.000996263	MA0812.1	MA0003.3	MA0814.1
0.000862902	MA0510.1	MA0600.1	MA0161.1
0.000760058	MA0036.2
0.000737657	MA0106.3	MA0861.1	MA0106.2
0.000563005	MA0039.1
0.000406641	MA0157.1	MA0795.1
3.46391e-05	MA0486.2	MA0486.1	MA0770.1
0	MA0777.1
0	MA0138.2	MA0774.1
0	MA0139.1	MA0104.2
0	MA0522.2	MA0521.1	MA0665.1	MA0816.1	MA0824.1	MA0830.1
0	MA0522.1
0	MA0796.1	MA0797.1	MA0691.1	MA0782.1	MA0100.1	MA0783.1
0	MA0083.3	MA0083.1	MA0083.2
0	MA0659.1	MA0496.1
0	MA0159.1
0	MA0095.2
0	MA0600.2	MA0509.1	MA0510.2	MA0798.1	MA0739.1
0	MA0625.1	MA0606.1	MA0152.1
0	MA0062.2
0	MA0259.1	MA0058.3	MA0147.1	MA1099.1	MA0823.1	MA0106.1	MA0147.2
0	MA0060.2
0	MA0058.1
0	MA0833.1	MA0492.1
0	PH0110.1	MA0642.1	MA0658.1											CLASS L = 0
0	MA0074.1
0	MA0150.2
0	MA0640.1
0	MA0502.1
0	MA0504.1
0	MA0694.1
0	MA0018.1
0	MA0754.1
0	MA0758.1	MA0865.1
0	MA0520.1
0	MA0119.1
0	MA0116.1
0	MA0895.1
0	MA0844.1
0	MA0638.1	MA0839.1
0	MA0878.1	MA0465.1
0	MA0113.3	MA0113.2
0	MA0113.1
0	MA0748.1
0	MA0597.1
0	MA0713.1
0	MA0052.1
0	MA0776.1
0	MA0737.1
0	MA0488.1
0	MA0489.1
0	MA0114.2
0	MA0100.2
0	MA0163.1
0	MA0495.1
0	MA0009.2
0	MA0887.1
0	MA0154.3	MA0154.2
0	MA0671.1
0	MA0027.1
0	MA0519.1
0	MA0002.1
-6.43119e-05	MA0103.2
-0.000117575	MA0596.1
-0.000578674	MA0738.1		CLASS L < 0
-0.000590702	MA0602.1
-0.000749835	MA0734.1
-0.00165252	MA0615.1
-0.00233515	MA0863.1
-0.00271144	MA0058.2
-0.00470943	MA0070.1
-0.00507489	MA0019.1
-0.00952382	MA0138.1
-0.0116029	MA0513.1
